# Multi-locus genotyping reveals established endemicity of a geographically distinct *Plasmodium vivax* population in Mauritania, West Africa

**DOI:** 10.1101/2020.09.10.291005

**Authors:** Hampate Ba, Sarah Auburn, Christopher G. Jacob, Sonia Goncalves, Craig W. Duffy, Lindsay B. Stewart, Ric N. Price, Yacine Boubou Deh, Mamadou Yero Diallo, Abderahmane Tandia, Dominic P. Kwiatkowski, David J. Conway

## Abstract

**Background:** *Plasmodium vivax* has been recently discovered as a significant cause of malaria in Mauritania, although very rare elsewhere in West Africa. It has not been known if this is a recently introduced or locally remnant parasite population, nor whether the genetic structure reflects epidemic or endemic transmission.

**Methodology / Principal Findings:** To investigate the *P. vivax* population genetic structure in Mauritania and compare with populations previously analysed elsewhere, multi-locus genotyping was undertaken on 100 clinical isolates, using a genome-wide panel of 38 single nucleotide polymorphisms (SNPs), plus seven SNPs in drug resistance genes. The Mauritanian *P. vivax* population is shown to be genetically diverse and divergent from populations elsewhere, indicated consistently by genetic distance matrix analysis, principal components analyses, and fixation indices. Only one isolate had a genotype clearly indicating recent importation, from a southeast Asian source. There was no linkage disequilibrium in the local parasite population, and only a small number of infections appeared to be closely genetically related, indicating that there is ongoing genetic recombination consistent with endemic transmission. The *P. vivax* diversity in a remote mining town was similar to that in the capital Nouakchott, with no indication of local substructure or of epidemic population structure. Drug resistance alleles were virtually absent in Mauritania, in contrast with *P. vivax* in other areas of the world.

**Conclusions / Significance:** The molecular epidemiology indicates that there is long-standing endemic transmission that will be very challenging to eliminate. The virtual absence of drug resistance alleles suggests that most infections have been untreated, and that this endemic infection has been more neglected in comparison to *P. falciparum* locally or to *P. vivax* elsewhere.

**Author Summary:** *Plasmodium vivax* is a widespread cause of malaria in Mauritania, in contrast to its rarity elsewhere throughout West Africa. To investigate whether the parasite may be recently introduced or epidemic, multi-locus genotyping was performed on 100 Mauritanian *P. vivax* malaria cases. Analysis of a genome-wide panel of single nucleotide polymorphisms showed the *P. vivax* population to be genetically diverse and divergent from populations elsewhere, indicating that there has been long-standing endemic transmission. Almost all infections appear to be locally acquired, with the exception of one that was presumably imported with a genotype similar to infections seen in Southeast Asia. The Mauritanian *P. vivax* population shows no linkage disequilibrium, and very few infections have closely related genotypes, indicating ongoing recombination. The parasite showed no indication of local substructure or epidemic population structure. Drug resistance alleles were virtually absent, suggesting that most infections have been untreated historically. The molecular epidemiology indicates that there has been long-standing endemic transmission of this neglected parasite that requires special attention for control.
