## Supplementary material for "Multi-locus genotyping reveals established endemicity of a geographically distinct *Plasmodium vivax* population in Mauritania, West Africa": S1 Datasheet

### Sheet: Supplementary_Table_2
Sample	Site	38-SNP barcode with heterozygotes	38-SNP barcode with major allele calls	COI
NB55	N'Beika	TTCCGGTATGTCGCCTGTCCCCTGAACCGTGTAGTCAC	TTCCGGTATGTCGCCTGTCCCCTGAACCGTGTAGTCAC	1
CHZ11	Nouakchott	CTCTGACACGTCGCCTGGCCNTTGAACCGTATAGTTAC	CTCTGACACGTCGCCTGGCCTTTGAACCGTATAGTTAC	1
CHZ29	Nouakchott	TTCNGNCATGTTGCTTTNCCCNNGAGCCANNNAGTNAC	TTCTGACATGTTGCTTTTCCCTCGAGCCACATAGTCAC	2
NKT136	Nouakchott	TTTTGXCANACTGCNTNGTCNTTGGATCACNTAGTNNA	TTTTGXCACACTGCCTTGTCTTTGGATCACATAGTCAA	2
NKT140	Nouakchott	TTCCAXTATGTCGCCTGGCCCCTGGACCACGTAGTTAC	TTCCAXTATGTCGCCTGGCCCCTGGACCACGTAGTTAC	1
NKT144	Nouakchott	TTCCGACGTGTTGCCTTGCCCCTAAGCCACGTAGTCGC	TTCCGACGTGTTGCCTTGCCCCTAAGCCACGTAGTCGC	1
NKT165	Nouakchott	NTCTGATATGNTGTTTGGCCCCTGAGTCGCGTAGTTAC	TTCTGATATGCTGTTTGGCCCCTGAGTCGCGTAGTTAC	1
NKT166	Nouakchott	CTCCGGTACATTGCCTTGTCNCTGAGCCACGTAGTCAC	CTCCGGTACATTGCCTTGTCTCTGAGCCACGTAGTCAC	1
NKTT168	Nouakchott	TTCTGANATGTTGCTTGTCCCCCGAATCACGTNGTTAC	TTCTGACATGTTGCTTGTCCCCCGAATCACGTAGTTAC	1
NKTT169	Nouakchott	TTCCGANATGTTGCNTTGTTCCTAANCCACNTAGTTAC	TTCCGACATGTTGCCTTGTTCCTAAACCACATAGTTAC	1
TEY03	Nouakchott	TTCNGACATGTTGCTTTGCCNCTGAGCCANGNAGTNAC	TTCTGACATGTTGCTTTGCCTCTGAGCCACGTAGTCAC	1
TEY05	Nouakchott	TTCCGACATGTTGCTTGTCCCTTGGGCCACGTAGTTAC	TTCCGACATGTTGCTTGTCCCTTGGGCCACGTAGTTAC	1
TEY07	Nouakchott	TTCTGGTATGCCGCCTTGCCCCCGGGCCATNTAGTTAC	TTCTGGTATGCCGCCTTGCCCCCGGGCCATATAGTTAC	1
TEY10	Nouakchott	TTCCAXCATGTTGCCTTGCCCCCGGGCCGTGTAGTCAC	TTCCAXCATGTTGCCTTGCCCCCGGGCCGTGTAGTCAC	1
TEY11B	Nouakchott	TTCTGATATGTTGCTNGGCCCCTGAGTCGCATAGTTAC	TTCTGATATGTTGCTTGGCCCCTGAGTCGCATAGTTAC	1
TEY13	Nouakchott	TTCTGACATGCTGCTTGGCCCTCGAGCCACNTAGTTAC	TTCTGACATGCTGCTTGGCCCTCGAGCCACATAGTTAC	1
TEY14	Nouakchott	TTCTGXCACGTTGCCTTGCCCCTGAACCGCATAGTTAC	TTCTGXCACGTTGCCTTGCCCCTGAACCGCATAGTTAC	1
TEY15	Nouakchott	TTCCGATATGTTGCCTTGCCCTTGAACCACATAGTTAC	TTCCGATATGTTGCCTTGCCCTTGAACCACATAGTTAC	1
TEY17	Nouakchott	TTCCGACATGTCGCTTTGCCCCCGAGNCACATAGTTAC	TTCCGACATGTCGCTTTGCCCCCGAGTCACATAGTTAC	1
TEY18	Nouakchott	CTCNGATATGTTNCCTTGCCCTTGANCCACATAGTCGC	CTCTGATATGTTGCCTTGCCCTTGAACCACATAGTCGC	1
TEY19	Nouakchott	CTCTGATATGTTGCCTTTCCCTTGAGCCACGTAGTCGC	CTCTGATATGTTGCCTTTCCCTTGAGCCACGTAGTCGC	1
TEY20	Nouakchott	TTCTGGCATGTTACCTGTCCCCTGAACCGCGTAGTCAC	TTCTGGCATGTTACCTGTCCCCTGAACCGCGTAGTCAC	1
TEY21	Nouakchott	TTCTGGCACGTTGCTCTGCCCCTGAACCACATAGTCAC	TTCTGGCACGTTGCTCTGCCCCTGAACCACATAGTCAC	1
TEY22	Nouakchott	CTCCGATATGTTGCTCGGCCCTTGAACCATNTAGTTAC	CTCCGATATGTTGCTCGGCCCTTGAACCATATAGTTAC	1
TEY23	Nouakchott	CTCNAXCATGTTGCCTGGCCCCTGAGCCATATAGTTAC	CTCTAXCATGTTGCCTGGCCCCTGAGCCATATAGTTAC	1
TEY24	Nouakchott	CTCCGACATGTTGCCTTGCCCCTGGGCCACGTAGTCAC	CTCCGACATGTTGCCTTGCCCCTGGGCCACGTAGTCAC	1
TEY25	Nouakchott	TTCCGATATGCTGTCTGGCCCCTGAGTCGCACAGTTAC	TTCCGATATGCTGTCTGGCCCCTGAGTCGCACAGTTAC	1
TEY26	Nouakchott	CTCTGACATGTTGCTTTTCCCTTGAACCACGTAGTTAC	CTCTGACATGTTGCTTTTCCCTTGAACCACGTAGTTAC	1
TEY27	Nouakchott	TTCNGANACNTNGCNTNTNCCNTGANCCGCACCGTNAC	TTCTGACACATCGCCTTTTCCTTGAACCGCACCGTCAC	2
TEY28	Nouakchott	TTCCGACATGTTGTCTTTTCCCTGAGCCGCATAGTTAC	TTCCGACATGTTGTCTTTTCCCTGAGCCGCATAGTTAC	1
TEY29	Nouakchott	TTCCGGCACATCGCTTGGCCCCTGAACCGCGTAGTTAC	TTCCGGCACATCGCTTGGCCCCTGAACCGCGTAGTTAC	1
TEY30	Nouakchott	TTCTGATATGTTGCCTGGCCCCTGGACCACGTAGTTAC	TTCTGATATGTTGCCTGGCCCCTGGACCACGTAGTTAC	1
TEY32	Nouakchott	TTCCGACGTGTTGCCCTGCCCCCGAGCCACGTAGTCAC	TTCCGACGTGTTGCCCTGCCCCCGAGCCACGTAGTCAC	1
TEY33	Nouakchott	TTCTGACATGCTGTCTTGCCCCTGAGTCGCATAATTAC	TTCTGACATGCTGTCTTGCCCCTGAGTCGCATAATTAC	1
TEY34	Nouakchott	TTCTAXCACGTTGCTTGTCCCTCGAGCCACATAGTTAC	TTCTAXCACGTTGCTTGTCCCTCGAGCCACATAGTTAC	1
TEY35	Nouakchott	TTCCGGTACGTTGCCTTGTCCCTGAACCACGTAGTTAC	TTCCGGTACGTTGCCTTGTCCCTGAACCACGTAGTTAC	1
TEY36	Nouakchott	TTCCGGCATGTTGCTTTGCCTTTGAACCACATAGTCAX	TTCCGGCATGTTGCTTTGCCTTTGAACCACATAGTCAX	1
TEY37	Nouakchott	TTCTGACATGTTGCCTTGCCCTCGGGCCATGCAGTTAC	TTCTGACATGTTGCCTTGCCCTCGGGCCATGCAGTTAC	1
TEY38	Nouakchott	TTCCGGCACGTCGCCTGGCCTCTGAGCCGCATAGTCGC	TTCCGGCACGTCGCCTGGCCTCTGAGCCGCATAGTCGC	1
TEY43	Nouakchott	TTCCGACATGCCGCTTTTCCTCTAAGCCACGCAGTCAC	TTCCGACATGCCGCTTTTCCTCTAAGCCACGCAGTCAC	1
TEY45	Nouakchott	CTCTGATACGTTACCTGGTCCCTGAACCGCGTAGTTGC	CTCTGATACGTTACCTGGTCCCTGAACCGCGTAGTTGC	1
TEY46	Nouakchott	TTCTGACATGTTGCTCTGCCCCTGAGCCACACAGTTAC	TTCTGACATGTTGCTCTGCCCCTGAGCCACACAGTTAC	1
TEY49	Nouakchott	CTCTGACACGTCGTCTGTCCCCTGAGCCACATAGTTAC	CTCTGACACGTCGTCTGTCCCCTGAGCCACATAGTTAC	1
TEY50	Nouakchott	TTCTGGCATGTTGCCTTGCCCCTAAGCCACGTAGTCGC	TTCTGGCATGTTGCCTTGCCCCTAAGCCACGTAGTCGC	1
TEY51	Nouakchott	NTCNGACNTNNTGCNTGGTCCCTGAGCCANNTAGTCAC	TTCTGACATACTGCCTGGTCCCTGAGCCACATAGTCAC	2
TEY52	Nouakchott	TTCNNANATGTTGCNTTGCCCNTGNGCCNNANAGTTAC	TTCTGACATGTTGCCTTGCCCTTGGGCCGCATAGTTAC	2
TEY53	Nouakchott	TTCCGNTNTGTTNCCTTGNNCCCGGGCCATANAGTCAC	TTCCGATATGTTGCCTTGTCCCCGGGCCATATAGTCAC	1
TEY55	Nouakchott	TTCCGACANGTTGCTTGTTCCCTGAGTCGCATAGTTAC	TTCCGACACGTTGCTTGTTCCCTGAGTCGCATAGTTAC	1
TEY56	Nouakchott	TTCCGACATGTTACTTTGCCXCTGGACCGCGCAGTTAC	TTCCGACATGTTACTTTGCCXCTGGACCGCGCAGTTAC	1
TEY58	Nouakchott	TTCCGGCATGTTACTTTTCCCCTGAACCATGTAGTTAC	TTCCGGCATGTTACTTTTCCCCTGAACCATGTAGTTAC	1
TEY59	Nouakchott	CTCTGXCACGTTGCTTTTCCTCTGAGCCGTATAGTCAC	CTCTGXCACGTTGCTTTTCCTCTGAGCCGTATAGTCAC	1
TEY60	Nouakchott	TTCCGNCATGTCGCTTTGCCCNNGAGCCACATAGTCGC	TTCCGACATGTCGCTTTGCCCTCGAGCCACATAGTCGC	1
TEY64	Nouakchott	NTCTGATATNNTGCTTTNCTTCTGGACCGCGTAGTNAC	TTCTGATATACTGCTTTTCTTCTGGACCGCGTAGTCAC	1
TEY65	Nouakchott	TTCTGATATGTTGTCTGTCCCCTGGGCCGTACAGTTAC	TTCTGATATGTTGTCTGTCCCCTGGGCCGTACAGTTAC	1
TEY67	Nouakchott	TTCCGACNTGTTGCCTTNCCCNNNNNCCANGNAGTNNC	TTCCGACATGTTGCCTTTCCCTCAGACCACGTAGTCAC	2
TEY68	Nouakchott	CTCTGACATATTGCTTTGCCCTTAGGCCACGCAGTTAC	CTCTGACATATTGCTTTGCCCTTAGGCCACGCAGTTAC	1
TEY70	Nouakchott	TTCTGACATGTTGCTCGGCCCCTGGGCCACATAGTTGC	TTCTGACATGTTGCTCGGCCCCTGGGCCACATAGTTGC	1
TY001	Nouakchott	TTCNGACNNGTTGCCTTGNCCCTNAACCNCXTAGTNGC	TTCTGACACGTTGCCTTGTCCCTAAACCGCXTAGTCGC	2
TY003	Nouakchott	NTCCGACATGTTGTCTTGCCXCCGAGCCACATAGTTGC	TTCCGACATGTTGTCTTGCCXCCGAGCCACATAGTTGC	1
TY004	Nouakchott	TTCCGACGTGTTGCCTTGCCCCTAAGCCACGTAGTCGC	TTCCGACGTGTTGCCTTGCCCCTAAGCCACGTAGTCGC	1
TY005	Nouakchott	TTCTGATATGTTGTCTTTTCCCTGAGTCGCATAGTTAC	TTCTGATATGTTGTCTTTTCCCTGAGTCGCATAGTTAC	1
TY006	Nouakchott	TTCCGGCACGTTGCCCTTCCCCTGAGCCACGTAGTCAC	TTCCGGCACGTTGCCCTTCCCCTGAGCCACGTAGTCAC	1
TY009	Nouakchott	TTCCGACATGTTGCTTGGCCCCTGAACCATACAGTCAC	TTCCGACATGTTGCTTGGCCCCTGAACCATACAGTCAC	1
TY010	Nouakchott	TTCCGGCATGTTGCCCGTCCCCTGAACCACGTAGTCAC	TTCCGGCATGTTGCCCGTCCCCTGAACCACGTAGTCAC	1
TY011	Nouakchott	TTCTGXCACACTGCTTTTTCCCTGAGCCGCGTAGTTGC	TTCTGXCACACTGCTTTTTCCCTGAGCCGCGTAGTTGC	1
TY012	Nouakchott	TTCTGGCATGCTGTCTGGCCCCTGAGTCACGTAGTCAC	TTCTGGCATGCTGTCTGGCCCCTGAGTCACGTAGTCAC	1
TY013	Nouakchott	TTCCGGCATGTTGCCTGGCCCCCGAGCCACGTAATCAC	TTCCGGCATGTTGCCTGGCCCCCGAGCCACGTAATCAC	1
TY014	Nouakchott	CTCCGGTATGTTGCCCGGCCCCTGAACCGTGTAGTTAC	CTCCGGTATGTTGCCCGGCCCCTGAACCGTGTAGTTAC	1
TY015	Nouakchott	NTCCGATATGTTGCNTTGCCCNTNAGCCACATAGTCGC	TTCCGATATGTTGCCTTGCCCTTAAGCCACATAGTCGC	1
TY017	Nouakchott	CTCTAXCATGTCGCCTGGCCCCTGAACCATNTAGTTAC	CTCTAXCATGTCGCCTGGCCCCTGAACCATATAGTTAC	1
TY018	Nouakchott	TTCTGANANGTTGCCTTGNCCTCGAGNCNTNCAGTTAN	TTCTGACACGTTGCCTTGTCCTCGAGTCGTACAGTTAC	2
TY019	Nouakchott	CTCCGNCACGTCGCNTTGTTCCTGAACCGCATAGTNAC	CTCCGACACGTCGCCTTGTTCCTGAACCGCATAGTCAC	1
TY020	Nouakchott	TTCCGGTATGTTGCCCGTCTCCCGGACCACGTAGTCAC	TTCCGGTATGTTGCCCGTCTCCCGGACCACGTAGTCAC	1
TY021	Nouakchott	TTCTGANANGTTGCTCTGCCCCTGANCCATACAGTTAC	TTCTGACACGTTGCTCTGCCCCTGAACCATACAGTTAC	1
TY022	Nouakchott	NTCCGNCATGTCGCTTTGCCCCCGGACCGCGTAGTTAC	TTCCGACATGTCGCTTTGCCCCCGGACCGCGTAGTTAC	1
TY023	Nouakchott	TTCTGGTATGCTGCTTGGCCCCTGAGTCACGTAGTTAC	TTCTGGTATGCTGCTTGGCCCCTGAGTCACGTAGTTAC	1
TY026	Nouakchott	TTCTGACATGTTGCTTNGNCNCTNAACCACACAGTTGC	TTCTGACATGTTGCTTTGTCTCTAAACCACACAGTTGC	1
TY027	Nouakchott	CTCTGGTATGTTGCTTTGCCCCTGAACCACGTAGTTAC	CTCTGGTATGTTGCTTTGCCCCTGAACCACGTAGTTAC	1
TY029	Nouakchott	CTCCGATATGTTGCCTTGCCCCTGANNCACGTAGTTAC	CTCCGATATGTTGCCTTGCCCCTGAATCACGTAGTTAC	1
TY044	Nouakchott	TTCCGACATGTTGCCNNNCCCCNNAGCCACGNAGTCNC	TTCCGACATGTTGCCTTTCCCCCAAGCCACGTAGTCAC	2
TY047	Nouakchott	CTCCGATATGTTGCCTTGCCCTTGAGCCACATAGTCGC	CTCCGATATGTTGCCTTGCCCTTGAGCCACATAGTCGC	1
TY048	Nouakchott	TTCTGACATGTTGCTCTGCCCCTGAGCCACACAGTTAC	TTCTGACATGTTGCTCTGCCCCTGAGCCACACAGTTAC	1
TY050	Nouakchott	TTCCGANGTACTACCTTGCCCTCGAGCCATGTAGTCGC	TTCCGACGTACTACCTTGCCCTCGAGCCATGTAGTCGC	1
TY051	Nouakchott	TTCTGGTACGCTGCTCTTCCCNTGAGCCACATAGTTAC	TTCTGGTACGCTGCTCTTCCCTTGAGCCACATAGTTAC	1
TY052	Nouakchott	TTCCGATATGTTGCTTTGCCCCTGAGCCACATAGTCGC	TTCCGATATGTTGCTTTGCCCCTGAGCCACATAGTCGC	1
TY053	Nouakchott	TTCNGACANGTTGCTCNGCCCCTGANCCACNNAGTTAC	TTCTGACACGTTGCTCTGCCCCTGAACCACATAGTTAC	2
TY054	Nouakchott	TTCCGGCACGTCGCTTTTCCCCTGAACCACGTAGTCAC	TTCCGGCACGTCGCTTTTCCCCTGAACCACGTAGTCAC	1
TY055	Nouakchott	TTCNNACACGTTGCTTGNCCCNNGAGCCGCNTAGTNAC	TTCTGACACGTTGCTTGTCCCTCGAGCCGCATAGTCAC	2
TY056	Nouakchott	TTCTGATATATTACCTTTCTCCCGGACCGCGTAGTTGC	TTCTGATATATTACCTTTCTCCCGGACCGCGTAGTTGC	1
TY058	Nouakchott	CTCNNGCANGTNGCNTTGCCNCNGNNCCANNTAGTTAC	CTCTGGCACGTCGCCTTGCCTCCGGACCACATAGTTAC	2
TY059	Nouakchott	TTCTGGCACGTCGCTTGGTCCCTGAACCGCGTAGTTAC	TTCTGGCACGTCGCTTGGTCCCTGAACCGCGTAGTTAC	1
TY063	Nouakchott	CTCTGANATGTTACCTTTCNCTTGGACCACGTAGTTGC	CTCTGACATGTTACCTTTCCCTTGGACCACGTAGTTGC	1
ZL04	Zouerat	TTCTGACACGTTGCTTGTTCCCTGGGCCACATAGTCAC	TTCTGACACGTTGCTTGTTCCCTGGGCCACATAGTCAC	1
ZL06	Zouerat	TTCCGACATGCTGCCTGGTCCCTGAGTCGCATAATCGC	TTCCGACATGCTGCCTGGTCCCTGAGTCGCATAATCGC	1
ZL07	Zouerat	TTCXGACATGTTGCTCTNCCCCTGAGCCACACAGTTAC	TTCXGACATGTTGCTCTTCCCCTGAGCCACACAGTTAC	1
ZL09	Zouerat	CTCCGACATGTCGCCTTGTCCCTAAACCGCGTAGTTAC	CTCCGACATGTCGCCTTGTCCCTAAACCGCGTAGTTAC	1
ZL12	Zouerat	TTCCGACATGTTGCTTTGCCCTCGGGCCATGCAGTTAC	TTCCGACATGTTGCTTTGCCCTCGGGCCATGCAGTTAC	1
ZL14	Zouerat	TTCTGXTACATTACTTTGTCCCTGAACCGCGTAGTTAC	TTCTGXTACATTACTTTGTCCCTGAACCGCGTAGTTAC	1
ZL16	Zouerat	XTCTGXCATGTTGCTNTGCCCTCGGGCCATACAGTTAN	XTCTGXCATGTTGCTTTGCCCTCGGGCCATACAGTTAC	1
ZL19	Zouerat	CTCCGATATGTTGCCTTGCCCTTGAGCCACATAGTCGC	CTCCGATATGTTGCCTTGCCCTTGAGCCACATAGTCGC	1
